# Particle-associated and free-living microbial assemblages are distinct in a permanently redox-stratified freshwater lake

**DOI:** 10.1101/2021.11.24.469905

**Authors:** Ashley B. Cohen, Vanja Klepac-Ceraj, Kristen Butler, Felix Weber, Arkadiy I. Garber, Lisa N. Christensen, Jacob A. Cram, Michael L. McCormick, Gordon T. Taylor

## Abstract

Microbial assemblages associated with biogenic particles are phylogenetically distinct from free-living counterparts, yet biogeochemically coupled. Compositions may vary with organic carbon and inorganic substrate availability and with redox conditions, which determine reductant and oxidant availability. To explore microbial assemblage compositional responses to steep oxygen and redox gradients and seasonal variability in particle and substrate availability, we analyzed taxonomic compositions of particle-associated (PA) and free-living (FL) bacteria and archaea in permanently redox-stratified Fayetteville Green Lake. PA and FL assemblages (> 2.7 *µ*m and 0.2 – 2.7 *µ*m) were surveyed at the peak (July) and end (October) of concurrent cyanobacteria, purple and green sulfur bacteria blooms that result in substantial vertical fluxes of particulate organic carbon. Assemblage compositions varied significantly among redox conditions and size fractions (PA or FL). Temporal differences were only apparent among samples from the mixolimnion and oxycline, coinciding with seasonal hydrographic changes. PA assemblages of the mixolimnion and oxycline shifted from aerobic heterotrophs in July to fermenters, iron-reducers, and denitrifiers in October, likely reflecting seasonal variability in photoautotroph biomass and inorganic nitrogen. Within a light-scattering layer spanning the lower oxycline and upper monimolimnion, photoautotrophs were more abundant in July than in October, when *Desulfocapsa*, a sulfate-reducing and sulfur-disproportionating bacterium, and Chlorophyte chloroplasts were abundant in PA assemblages. In this layer, microbial activity and cell concentrations were also highest. Below, the most abundant resident taxa were sulfate-reducing bacteria and anaerobic respirers. Results suggest PA and FL assemblage niche partitioning interconnects multiple elemental cycles that involve particulate and dissolved phases.
