## supplementary separate files for "Particle-associated and free-living microbial assemblages are distinct in a permanently redox-stratified freshwater lake": CohenA_braydistance-matrix.tsv

	AC-GL3-0-2-1	AC-GL3-0-2-18	AC-GL3-0-2-19	AC-GL3-0-2-3	AC-GL3-0-2-4	AC-GL3-0-2-6	AC-GL3-0-2-7	AC-GL3-0-2-9	AC-GL3-2-7-1	AC-GL3-2-7-18	AC-GL3-2-7-19	AC-GL3-2-7-3	AC-GL3-2-7-4	AC-GL3-2-7-6	AC-GL3-2-7-7	AC-GL3-2-7-9	AC-GL4-102	AC-GL4-102C	AC-GL4-50	AC-GL4-50C	AC-GL4-54	AC-GL4-54C	AC-GL4-59	AC-GL4-59C	AC-GL4-60	AC-GL4-60C	AC-GL4-61	AC-GL4-61C	AC-GL4-69	AC-GL4-69C	AC-GL4-70	AC-GL4-70C	AC-GL4-71	AC-GL4-71C	AC-GL4-73	AC-GL4-73C
AC-GL3-0-2-1	0	0.878723404	0.375957447	0.91893617	0.489148936	0.575744681	0.809148936	0.859574468	0.588085106	0.911489362	0.753404255	0.902553191	0.82212766	0.857659574	0.953404255	0.918723404	0.655957447	0.761489362	0.908297872	0.920638298	0.906170213	0.92106383	0.913191489	0.93106383	0.906808511	0.938297872	0.905319149	0.910851064	0.715531915	0.890425532	0.889787234	0.931914894	0.632765957	0.755957447	0.643617021	0.805744681
AC-GL3-0-2-18	0.878723404	0	0.936170213	0.598297872	0.955106383	0.961914894	0.688510638	0.38787234	0.94106383	0.62893617	0.961914894	0.59893617	0.950851064	0.974680851	0.728085106	0.659361702	0.980212766	0.982553191	0.264468085	0.567234043	0.51787234	0.714893617	0.614680851	0.717234043	0.537659574	0.658297872	0.312978723	0.529148936	0.950851064	0.949148936	0.566595745	0.85106383	0.974468085	0.938510638	0.93106383	0.910212766
AC-GL3-0-2-19	0.375957447	0.936170213	0	0.968510638	0.270851064	0.759361702	0.716808511	0.904042553	0.724042553	0.968723404	0.665957447	0.963191489	0.808723404	0.876595745	0.956382979	0.973404255	0.520425532	0.673617021	0.971276596	0.979787234	0.964042553	0.975531915	0.965106383	0.973404255	0.964255319	0.98	0.97106383	0.974893617	0.564468085	0.861276596	0.942553191	0.977659574	0.462978723	0.675319149	0.51212766	0.74106383
AC-GL3-0-2-3	0.91893617	0.598297872	0.968510638	0	0.98106383	0.987234043	0.934042553	0.75	0.962978723	0.809574468	0.984680851	0.566382979	0.970212766	0.989361702	0.948085106	0.872340426	0.995531915	0.996595745	0.529148936	0.784893617	0.79106383	0.867234043	0.87212766	0.89893617	0.812978723	0.823617021	0.564893617	0.679787234	0.978297872	0.978085106	0.641702128	0.882553191	0.990212766	0.974468085	0.949361702	0.932978723
AC-GL3-0-2-4	0.489148936	0.955106383	0.270851064	0.98106383	0	0.743617021	0.701914894	0.919361702	0.73212766	0.955744681	0.727021277	0.975957447	0.78787234	0.858510638	0.968723404	0.967021277	0.595744681	0.72	0.986595745	0.991702128	0.980425532	0.98787234	0.98	0.986170213	0.979787234	0.99106383	0.986170213	0.988297872	0.500212766	0.837446809	0.953404255	0.981276596	0.501489362	0.687021277	0.541702128	0.769361702
AC-GL3-0-2-6	0.575744681	0.961914894	0.759361702	0.987234043	0.743617021	0	0.910425532	0.942553191	0.656808511	0.990638298	0.850425532	0.98106383	0.869574468	0.652553191	0.970638298	0.990425532	0.908510638	0.913829787	0.993191489	0.996382979	0.982765957	0.994255319	0.98212766	0.992765957	0.987021277	0.995319149	0.991914894	0.994893617	0.905319149	0.929574468	0.925106383	0.983191489	0.894468085	0.899787234	0.889787234	0.916170213
AC-GL3-0-2-7	0.809148936	0.688510638	0.716808511	0.934042553	0.701914894	0.910425532	0	0.708085106	0.92212766	0.85	0.907234043	0.915531915	0.94106383	0.974042553	0.741276596	0.875744681	0.796382979	0.873191489	0.773404255	0.868723404	0.809574468	0.92106383	0.800638298	0.892978723	0.822765957	0.902765957	0.801489362	0.873829787	0.625744681	0.79787234	0.892340426	0.958085106	0.73893617	0.811489362	0.71893617	0.832340426
AC-GL3-0-2-9	0.859574468	0.38787234	0.904042553	0.75	0.919361702	0.942553191	0.708085106	0	0.93	0.637021277	0.944255319	0.68787234	0.95106383	0.964468085	0.805106383	0.614893617	0.960425532	0.966595745	0.378297872	0.551702128	0.479574468	0.67212766	0.54893617	0.642765957	0.426595745	0.640212766	0.399148936	0.584680851	0.920425532	0.923617021	0.673829787	0.867234043	0.949574468	0.924680851	0.905957447	0.911489362
AC-GL3-2-7-1	0.588085106	0.94106383	0.724042553	0.962978723	0.73212766	0.656808511	0.92212766	0.93	0	0.934042553	0.420638298	0.943191489	0.681276596	0.803617021	0.940212766	0.950851064	0.874255319	0.821702128	0.963829787	0.957659574	0.958085106	0.958297872	0.960425532	0.959787234	0.961914894	0.967234043	0.958297872	0.957659574	0.930212766	0.942978723	0.929361702	0.952553191	0.87	0.821702128	0.84	0.824468085
AC-GL3-2-7-18	0.911489362	0.62893617	0.968723404	0.809574468	0.955744681	0.990638298	0.85	0.637021277	0.934042553	0	0.962340426	0.546808511	0.898085106	0.991489362	0.61212766	0.379361702	0.993829787	0.988723404	0.607446809	0.477659574	0.651276596	0.515744681	0.702765957	0.560851064	0.660851064	0.607234043	0.558085106	0.469148936	0.96787234	0.962553191	0.723617021	0.516595745	0.986382979	0.94212766	0.942340426	0.906170213
AC-GL3-2-7-19	0.753404255	0.961914894	0.665957447	0.984680851	0.727021277	0.850425532	0.907234043	0.944255319	0.420638298	0.962340426	0	0.971276596	0.663829787	0.880638298	0.952340426	0.976170213	0.732340426	0.680212766	0.985957447	0.983404255	0.982553191	0.985319149	0.981702128	0.981702128	0.981702128	0.987234043	0.984255319	0.984255319	0.880425532	0.9	0.958297872	0.982340426	0.70893617	0.657021277	0.718723404	0.722765957
AC-GL3-2-7-3	0.902553191	0.59893617	0.963191489	0.566382979	0.975957447	0.98106383	0.915531915	0.68787234	0.943191489	0.546808511	0.971276596	0	0.954680851	0.981276596	0.855957447	0.67787234	0.991276596	0.985957447	0.56	0.552978723	0.72106383	0.693191489	0.813191489	0.711276596	0.746170213	0.671702128	0.523191489	0.427021277	0.964680851	0.96212766	0.66787234	0.700638298	0.986595745	0.943829787	0.941914894	0.906808511
AC-GL3-2-7-4	0.82212766	0.950851064	0.808723404	0.970212766	0.78787234	0.869574468	0.94106383	0.95106383	0.681276596	0.898085106	0.663829787	0.954680851	0	0.890851064	0.95212766	0.948085106	0.890212766	0.82893617	0.971702128	0.966595745	0.964468085	0.968723404	0.971702128	0.97212766	0.971489362	0.981914894	0.968085106	0.966595745	0.936170213	0.945106383	0.942340426	0.969148936	0.875319149	0.815106383	0.842553191	0.825957447
AC-GL3-2-7-6	0.857659574	0.974680851	0.876595745	0.989361702	0.858510638	0.652553191	0.974042553	0.964468085	0.803617021	0.991489362	0.880638298	0.981276596	0.890851064	0	0.984042553	0.994468085	0.978085106	0.973404255	0.99893617	0.999574468	0.986808511	0.996808511	0.992340426	0.996382979	0.99893617	0.997234043	0.99893617	0.998085106	0.97893617	0.985744681	0.945319149	0.984042553	0.977021277	0.970212766	0.965957447	0.971914894
AC-GL3-2-7-7	0.953404255	0.728085106	0.956382979	0.948085106	0.968723404	0.970638298	0.741276596	0.805106383	0.940212766	0.61212766	0.952340426	0.855957447	0.95212766	0.984042553	0	0.686382979	0.98212766	0.97893617	0.79787234	0.822978723	0.83212766	0.810638298	0.849148936	0.814680851	0.857446809	0.87	0.804468085	0.84212766	0.949148936	0.946808511	0.899574468	0.729574468	0.971914894	0.96212766	0.944680851	0.940638298
AC-GL3-2-7-9	0.918723404	0.659361702	0.973404255	0.872340426	0.967021277	0.990425532	0.875744681	0.614893617	0.950851064	0.379361702	0.976170213	0.67787234	0.948085106	0.994468085	0.686382979	0	0.992765957	0.98893617	0.644468085	0.431489362	0.661702128	0.49212766	0.696170213	0.454042553	0.639361702	0.467021277	0.604255319	0.491489362	0.965531915	0.961489362	0.762978723	0.616595745	0.986382979	0.94106383	0.948723404	0.912340426
AC-GL4-102	0.655957447	0.980212766	0.520425532	0.995531915	0.595744681	0.908510638	0.796382979	0.960425532	0.874255319	0.993829787	0.732340426	0.991276596	0.890212766	0.978085106	0.98212766	0.992765957	0	0.525957447	0.991702128	0.993191489	0.989787234	0.993617021	0.986170213	0.99106383	0.985106383	0.993829787	0.991702128	0.991489362	0.686170213	0.880425532	0.969574468	0.993404255	0.216382979	0.545744681	0.446808511	0.730851064
AC-GL4-102C	0.761489362	0.982553191	0.673617021	0.996595745	0.72	0.913829787	0.873191489	0.966595745	0.821702128	0.988723404	0.680212766	0.985957447	0.82893617	0.973404255	0.97893617	0.98893617	0.525957447	0	0.992765957	0.989361702	0.99106383	0.992765957	0.987446809	0.988085106	0.986595745	0.991914894	0.991702128	0.989361702	0.815744681	0.862765957	0.97	0.992978723	0.509574468	0.346808511	0.555957447	0.600638298
AC-GL4-50	0.908297872	0.264468085	0.971276596	0.529148936	0.986595745	0.993191489	0.773404255	0.378297872	0.963829787	0.607446809	0.985957447	0.56	0.971702128	0.99893617	0.79787234	0.644468085	0.991702128	0.992765957	0	0.504468085	0.494042553	0.671489362	0.589148936	0.676808511	0.501489362	0.630425532	0.265531915	0.454893617	0.964042553	0.962765957	0.573404255	0.840638298	0.985319149	0.949148936	0.943404255	0.916170213
AC-GL4-50C	0.920638298	0.567234043	0.979787234	0.784893617	0.991702128	0.996382979	0.868723404	0.551702128	0.957659574	0.477659574	0.983404255	0.552978723	0.966595745	0.999574468	0.822978723	0.431489362	0.993191489	0.989361702	0.504468085	0	0.57	0.457234043	0.626808511	0.417446809	0.567234043	0.478085106	0.451489362	0.264893617	0.964468085	0.959574468	0.704468085	0.707234043	0.986382979	0.939148936	0.945531915	0.901914894
AC-GL4-54	0.906170213	0.51787234	0.964042553	0.79106383	0.980425532	0.982765957	0.809574468	0.479574468	0.958085106	0.651276596	0.982553191	0.72106383	0.964468085	0.986808511	0.83212766	0.661702128	0.989787234	0.99106383	0.494042553	0.57	0	0.577021277	0.206595745	0.575319149	0.247234043	0.699361702	0.530425532	0.619361702	0.963617021	0.961489362	0.659574468	0.839361702	0.983829787	0.946382979	0.941914894	0.921914894
AC-GL4-54C	0.92106383	0.714893617	0.975531915	0.867234043	0.98787234	0.994255319	0.92106383	0.67212766	0.958297872	0.515744681	0.985319149	0.693191489	0.968723404	0.996808511	0.810638298	0.49212766	0.993617021	0.992765957	0.671489362	0.457234043	0.577021277	0	0.614893617	0.208510638	0.645744681	0.44787234	0.647446809	0.555319149	0.980212766	0.978085106	0.761914894	0.615319149	0.987021277	0.942978723	0.950425532	0.914255319
AC-GL4-59	0.913191489	0.614680851	0.965106383	0.87212766	0.98	0.98212766	0.800638298	0.54893617	0.960425532	0.702765957	0.981702128	0.813191489	0.971702128	0.992340426	0.849148936	0.696170213	0.986170213	0.987446809	0.589148936	0.626808511	0.206595745	0.614893617	0	0.602978723	0.214893617	0.726595745	0.635744681	0.685319149	0.956595745	0.954255319	0.736808511	0.879361702	0.979574468	0.94	0.941489362	0.924680851
AC-GL4-59C	0.93106383	0.717234043	0.973404255	0.89893617	0.986170213	0.992765957	0.892978723	0.642765957	0.959787234	0.560851064	0.981702128	0.711276596	0.97212766	0.996382979	0.814680851	0.454042553	0.99106383	0.988085106	0.676808511	0.417446809	0.575319149	0.208510638	0.602978723	0	0.610851064	0.405319149	0.660212766	0.520212766	0.966808511	0.964893617	0.791914894	0.679574468	0.982340426	0.938297872	0.947659574	0.916382979
AC-GL4-60	0.906808511	0.537659574	0.964255319	0.812978723	0.979787234	0.987021277	0.822765957	0.426595745	0.961914894	0.660851064	0.981702128	0.746170213	0.971489362	0.99893617	0.857446809	0.639361702	0.985106383	0.986595745	0.501489362	0.567234043	0.247234043	0.645744681	0.214893617	0.610851064	0	0.674255319	0.545744681	0.619361702	0.957234043	0.955106383	0.724893617	0.854042553	0.978297872	0.942765957	0.939148936	0.920851064
AC-GL4-60C	0.938297872	0.658297872	0.98	0.823617021	0.99106383	0.995319149	0.902765957	0.640212766	0.967234043	0.607234043	0.987234043	0.671702128	0.981914894	0.997234043	0.87	0.467021277	0.993829787	0.991914894	0.630425532	0.478085106	0.699361702	0.44787234	0.726595745	0.405319149	0.674255319	0	0.587659574	0.483191489	0.965531915	0.962978723	0.742553191	0.765531915	0.985957447	0.948723404	0.955531915	0.929361702
AC-GL4-61	0.905319149	0.312978723	0.97106383	0.564893617	0.986170213	0.991914894	0.801489362	0.399148936	0.958297872	0.558085106	0.984255319	0.523191489	0.968085106	0.99893617	0.804468085	0.604255319	0.991702128	0.991702128	0.265531915	0.451489362	0.530425532	0.647446809	0.635744681	0.660212766	0.545744681	0.587659574	0	0.410851064	0.964468085	0.96212766	0.55106383	0.791702128	0.984680851	0.942765957	0.942553191	0.904680851
AC-GL4-61C	0.910851064	0.529148936	0.974893617	0.679787234	0.988297872	0.994893617	0.873829787	0.584680851	0.957659574	0.469148936	0.984255319	0.427021277	0.966595745	0.998085106	0.84212766	0.491489362	0.991489362	0.989361702	0.454893617	0.264893617	0.619361702	0.555319149	0.685319149	0.520212766	0.619361702	0.483191489	0.410851064	0	0.964255319	0.960212766	0.651914894	0.702553191	0.984893617	0.941489362	0.941489362	0.90106383
AC-GL4-69	0.715531915	0.950851064	0.564468085	0.978297872	0.500212766	0.905319149	0.625744681	0.920425532	0.930212766	0.96787234	0.880425532	0.964680851	0.936170213	0.97893617	0.949148936	0.965531915	0.686170213	0.815744681	0.964042553	0.964468085	0.963617021	0.980212766	0.956595745	0.966808511	0.957234043	0.965531915	0.964468085	0.964255319	0	0.578085106	0.950851064	0.98787234	0.576382979	0.748297872	0.484468085	0.698085106
AC-GL4-69C	0.890425532	0.949148936	0.861276596	0.978085106	0.837446809	0.929574468	0.79787234	0.923617021	0.942978723	0.962553191	0.9	0.96212766	0.945106383	0.985744681	0.946808511	0.961489362	0.880425532	0.862765957	0.962765957	0.959574468	0.961489362	0.978085106	0.954255319	0.964893617	0.955106383	0.962978723	0.96212766	0.960212766	0.578085106	0	0.954468085	0.98787234	0.818297872	0.730212766	0.674255319	0.544255319
AC-GL4-70	0.889787234	0.566595745	0.942553191	0.641702128	0.953404255	0.925106383	0.892340426	0.673829787	0.929361702	0.723617021	0.958297872	0.66787234	0.942340426	0.945319149	0.899574468	0.762978723	0.969574468	0.97	0.573404255	0.704468085	0.659574468	0.761914894	0.736808511	0.791914894	0.724893617	0.742553191	0.55106383	0.651914894	0.950851064	0.954468085	0	0.73893617	0.963191489	0.926170213	0.919148936	0.904893617
AC-GL4-70C	0.931914894	0.85106383	0.977659574	0.882553191	0.981276596	0.983191489	0.958085106	0.867234043	0.952553191	0.516595745	0.982340426	0.700638298	0.969148936	0.984042553	0.729574468	0.616595745	0.993404255	0.992978723	0.840638298	0.707234043	0.839361702	0.615319149	0.879361702	0.679574468	0.854042553	0.765531915	0.791702128	0.702553191	0.98787234	0.98787234	0.73893617	0	0.986595745	0.961489362	0.960638298	0.925957447
AC-GL4-71	0.632765957	0.974468085	0.462978723	0.990212766	0.501489362	0.894468085	0.73893617	0.949574468	0.87	0.986382979	0.70893617	0.986595745	0.875319149	0.977021277	0.971914894	0.986382979	0.216382979	0.509574468	0.985319149	0.986382979	0.983829787	0.987021277	0.979574468	0.982340426	0.978297872	0.985957447	0.984680851	0.984893617	0.576382979	0.818297872	0.963191489	0.986595745	0	0.469148936	0.320851064	0.650212766
AC-GL4-71C	0.755957447	0.938510638	0.675319149	0.974468085	0.687021277	0.899787234	0.811489362	0.924680851	0.821702128	0.94212766	0.657021277	0.943829787	0.815106383	0.970212766	0.96212766	0.94106383	0.545744681	0.346808511	0.949148936	0.939148936	0.946382979	0.942978723	0.94	0.938297872	0.942765957	0.948723404	0.942765957	0.941489362	0.748297872	0.730212766	0.926170213	0.961489362	0.469148936	0	0.472978723	0.426382979
AC-GL4-73	0.643617021	0.93106383	0.51212766	0.949361702	0.541702128	0.889787234	0.71893617	0.905957447	0.84	0.942340426	0.718723404	0.941914894	0.842553191	0.965957447	0.944680851	0.948723404	0.446808511	0.555957447	0.943404255	0.945531915	0.941914894	0.950425532	0.941489362	0.947659574	0.939148936	0.955531915	0.942553191	0.941489362	0.484468085	0.674255319	0.919148936	0.960638298	0.320851064	0.472978723	0	0.49
AC-GL4-73C	0.805744681	0.910212766	0.74106383	0.932978723	0.769361702	0.916170213	0.832340426	0.911489362	0.824468085	0.906170213	0.722765957	0.906808511	0.825957447	0.971914894	0.940638298	0.912340426	0.730851064	0.600638298	0.916170213	0.901914894	0.921914894	0.914255319	0.924680851	0.916382979	0.920851064	0.929361702	0.904680851	0.90106383	0.698085106	0.544255319	0.904893617	0.925957447	0.650212766	0.426382979	0.49	0
