## supplementary separate files for "Particle-associated and free-living microbial assemblages are distinct in a permanently redox-stratified freshwater lake": CohenA_FGLmappingfile_continuousdata.csv

#Sample ID	Depth	SizeFrac	sulfide_uM	DO_um	Turbidity_FNU	Temp_C	ORP_mV	pH	Chl-a	phyco	salinity_psu	TDS_mgL	IC_assm	BHP	totalcellL	CH4	SO4	NO3	Mn	Fe	NH4	0.4Partic	0.2-0.4Partic	Partic	thiosulfate_µM	del13C_POC	Description	oxcat	redoxclinepos	Month	year
AC-GL3-0-2-6	5	0.2-2.7	0	311.1437189	0.152689443	19.25044619	120.3355163	7.60319199	0.09930319	-0.04800225	1.04	1317	0.114076631	0.645661568	1440000000	0.71221076	9.54	60.968	14	25.53		0	0	0	0.23		AC_6_5m_1L_2017-04-10	oxic	above	early October	2016
AC-GL3-0-2-19	15	0.2-2.7	0	573.6976645	-0.227575544	10.91008056	99.05168575	7.865799719	-58.50747223	0.519983843	1.126694794	1502.608336	0.175005945	0.921933983	3010000000	0.695044667	10.33	52.572	21	16.87		0	0.01728	0.01728	0.22		AC_19_15m_1L_2017-04-10	oxic	upper boundary	early October	2016
AC-GL3-0-2-1	16	0.2-2.7	0	142.6232814	-0.33	11.20814574	137.5	7.419999994	0.511687208	0.090726303	1.179478536	1490.950422				0.584634906	10.88	42.367	79	27.09		0	0.0136	0.0136	0.19		AC_1_16m_1L_2017-04-10	oxic	inside	early October	2016
AC-GL3-0-2-4	19	0.2-2.7	0	1.284971537	-0.23021196	10.55308976	139.5108565	7.01	1.323618717	0.350247393	1.35	1684.063369				0.599069362	11.47	20.089	1880	26.52		0.030933333	0.077333333	0.108266667	0.19		AC_4_19m_1L_2017-04-10	suboxic	inside	early October	2016
AC-GL3-0-2-7	20	0.2-2.7	0	-3.75	67.07132529	9.619	-53.85121269	6.91	6.16	1.26	1.36	1707	2.23918347	1.347238069	4230000000	0.556458846	11.28	8.169	21952	25.46		0.04	0.084	0.124	0.12		AC_7_20m_1L_2017-04-17	suboxic	inside	early October	2016
AC-GL3-0-2-9	21	0.2-2.7	612.0003371	-3.75	1.726705888	8.660962389	-374.1179542	6.92	1.864489137	0.551861853	1.38	1729.122555				3.57285025	11.57	2.0175	48427.5	244.275		0.0432	0.0564	0.0996	0.26		AC_9_21m_1L_2017-04-10	euxinic	lower boundary	early October	2016
AC-GL3-0-2-18	25	0.2-2.7	1290.490471	-3.75	0.987486746	7.750707447	-377.1169604	6.93	0.090578128	0.305722439	1.39	1737.411158	0.212377767	0.002805243	3620000000	10.38226618	15.31	0.173	9420	352.03		0.0583	0.0285	0.0868	0.33		AC_18_25m_1L_2017-04-10	euxinic	below	early October	2016
AC-GL3-0-2-3	40	0.2-2.7	3140.40951	-2.49999841	0.202945829	7.937049163	-384.7580612	6.95	-0.135416602	0.157601462	1.424954767	1802.202856	0.185968123	0.006907594	4170000000	20.41718814	14.45	0	4704.333333	101.2466667		0.00272	0.058186667	0.060906667	0.21		AC_3_40m_1L_2017-04-10	euxinic	below	early October	2016
AC-GL3-2-7-6	5	>2.7	0	311.1437189	0.152689443	19.25044619	120.3355163	7.60319199	0.09930319	-0.04800225	1.04	1317	0.114076631	0.645661568	1440000000	0.71221076	9.54	60.968	14	25.53		0	0	0	0.23		AC_6_5m_1L_2017-04-17	oxic	above	early October	2016
AC-GL3-2-7-19	15	>2.7	0	573.6976645	-0.227575544	10.91008056	99.05168575	7.865799719	-58.50747223	0.519983843	1.126694794	1502.608336	0.175005945	0.921933983	3010000000	0.695044667	10.33	52.572	21	16.87		0	0.01728	0.01728	0.22		AC_19_15m_1L_2017-04-17	oxic	upper boundary	early October	2016
AC-GL3-2-7-1	16	>2.7	0	142.6232814	-0.33	11.20814574	137.5	7.419999994	0.511687208	0.090726303	1.179478536	1490.950422				0.584634906	10.88	42.367	79	27.09		0	0.0136	0.0136	0.19		AC_1_16m_1L_2017-04-17	oxic	inside	early October	2016
AC-GL3-2-7-4	19	>2.7	0	1.284971537	-0.23021196	10.55308976	139.5108565	7.01	1.323618717	0.350247393	1.35	1684.063369				0.599069362	11.47	20.089	1880	26.52		0.030933333	0.077333333	0.108266667	0.19		AC_4_19m_1L_2017-04-17	suboxic	inside	early October	2016
AC-GL3-2-7-7	20	>2.7	0	-3.75	67.07132529	9.619	-53.85121269	6.91	6.16	1.26	1.36	1707	2.23918347	1.347238069	4230000000	0.556458846	11.28	8.169	21952	25.46		0.04	0.084	0.124	0.12		AC_7_20m_1L_2017-04-17	suboxic	inside	early October	2016
AC-GL3-2-7-9	21	>2.7	612.0003371	-3.75	1.726705888	8.660962389	-374.1179542	6.92	1.864489137	0.551861853	1.38	1729.122555				3.57285025	11.57	2.0175	48427.5	244.275		0.0432	0.0564	0.0996	0.26		AC_9_21m_1L_2017-04-17	euxinic	lower boundary	early October	2016
AC-GL3-2-7-18	25	>2.7	1290.490471	-3.75	0.987486746	7.750707447	-377.1169604	6.93	0.090578128	0.305722439	1.39	1737.411158	0.212377767	0.002805243	3620000000	10.38226618	15.31	0.173	9420	352.03		0.0583	0.0285	0.0868	0.33		AC_18_25m_1L_2017-04-17	euxinic	below	early October	2016
AC-GL3-2-7-3	40	>2.7	3140.40951	-2.49999841	0.202945829	7.937049163	-384.7580612	6.95	-0.135416602	0.157601462	1.424954767	1802.202856	0.185968123	0.006907594	4170000000	20.41718814	14.45	0	4704.333333	101.2466667		0.00272	0.058186667	0.060906667	0.21		AC_3_40m_1L_2017-04-17	euxinic	below	early October	2016
AC-GL4-102	10	0.2-2.7	0	347.7764398	0.879748616	10.50496092	82.21945935	7.333069281	0.840714325	-0.159032659	1.090000109	1358.710573	0.132	0.186	3750000000	0.310470348	10.16	44.78628093	9.36	23.21	0			0	0.06	-31.65	AC_102_10m	oxic	above	late July	2017
AC-GL4-71	15	0.2-2.7	0	308.6586863	-0.330562816	8.941567044	82.78020258	7.227126814	-0.080392595	0.130576109	1.116007521	1411.50035	0.122	0.773	4120000000	0.34668942	10.33	38.11447363	91.74	13.88	0			0	0.22		AC_71_15m	oxic	upper boundary	late July	2017
AC-GL4-73	16	0.2-2.7	0	200.3791135	-0.371654691	9.490677429	85.44005183	7.098080658	-0.073439599	0.082362602	1.150218141	1453.131169	0.123	0.738	4170000000	0.425187713	10.88	35.01989067	1178	16.56	0			0	0.25	-32.55	AC_73_16m	oxic	inside	late July	2017
AC-GL4-69	19	0.2-2.7	0	12.49984699	-0.102704041	10.55588789	80.68195752	6.840000212	1.443341536	4.765135547	1.290086271	1621.443751	2.375	0.631	4780000000	0.5625	11.47	13.32941927	14143	56.01	82.7			0.1	0.26	-33.72	AC_69_19m	hypoxic	inside	late July	2017
AC-GL4-59	20	0.2-2.7	300.99	13.4375	27.99379697	10.097	79.9	6.8	8.85	245.24	1.35	1684	5.215	4.77	6620000000	3.364	11.28	0.681376065	21370	200.55	67.1			10	0.28	-41.88	AC_59_20m dil 1:100	euxinic	lower boundary	late July	2017
AC-GL4-54	20.5	0.2-2.7	700.46	6.261134405	19.33512773	9.118467817	-332.3871228	6.830304587	5.20787387	52.95388527	1.36	1703.731296	16.353	0.0649	13800000000	4.9972	11	0.567813387	58520	859.85	73.7			45	0.64	-35.075	AC_54_20.5m dil. 1:100	euxinic	below	late July	2017
AC-GL4-60	21	0.2-2.7	767.4267604	6.5625	11.86	8.576432172	-381.9201979	6.82	2.036905711	36.3467915	1.369999999	1719.948993	15.499	0.253	9750000000	5.8664	11.57	0.383274037	45478	1209.2	97			3	0.78	-35.25	AC_60-1-GTTP_21m	euxinic	below	late July	2017
AC-GL4-50	23	0.2-2.7	887.122482	6.623693773	2.089988579	7.785503925	-385.3225324	6.830021184	0.598273892	23.63215543	1.38	1736.367134	1.927	0.0711	5810000000	8.33875	14.52	0.383274037	18548	505.49	208.6			0	0.84	-35.85	AC_50_23m	euxinic	below	late July	2017
AC-GL4-61	25	0.2-2.7	1039.720191	6.875	1.450594569	6.776493406	-287.3069473	6.839999311	-0.162940915	-12.09906956	0.717310776	1723.764801	2.046	0.0511	5150000000	9.089278351	15.31	0.383274037	9802	287.03	250.7			0	0.94	-36.365	AC_61_25m	euxinic	below	late July	2017
AC-GL4-70	40	0.2-2.7	1489.167226	7.812455304	-6.475409667	7.955711795	-390.9102103	6.825078785	-0.575829339	2.350072779	1.481098063	1791.769729	0.462	0.00696	8070000000	18.00530612	14.45	0.340688032	4736	149.53	496.4			0	1.1	-35.67	AC_70_40m	euxinic	below	late July	2017
AC-GL4-70C	40	>2.7	1489.167226	7.812455304	-6.475409667	7.955711795	-390.9102103	6.825078785	-0.575829339	2.350072779	1.481098063	1791.769729	0.462	0.00696	8070000000	18.00530612	14.45	0.340688032	4736	149.53	496.4			0	1.1	-35.67	AC_70C_40m	euxinic	below	late July	2017
AC-GL4-102C	10	>2.7	0	347.7764398	0.879748616	10.50496092	82.21945935	7.333069281	0.840714325	-0.159032659	1.090000109	1358.710573	0.132	0.186	3750000000	0.310470348	10.16	44.78628093	9.36	23.21	0			0	0.06	-36.34	AC_102C_10m	oxic	above	late July	2017
AC-GL4-71C	15	>2.7	0	308.6586863	-0.330562816	8.941567044	82.78020258	7.227126814	-0.080392595	0.130576109	1.116007521	1411.50035	0.122	0.773	4120000000	0.34668942	10.33	38.11447363	91.74	13.88	0			0	0.22	-37.94	AC_71C_15m	oxic	upper boundary	late July	2017
AC-GL4-73C	16	>2.7	0	200.3791135	-0.371654691	9.490677429	85.44005183	7.098080658	-0.073439599	0.082362602	1.150218141	1453.131169	0.123	0.738	4170000000	0.425187713	10.88	35.01989067	1178	16.56	0			0	0.25	-39.26	AC_73C_16m	oxic	inside	late July	2017
AC-GL4-69C	19	>2.7	0	12.49984699	-0.102704041	10.55588789	80.68195752	6.840000212	1.443341536	4.765135547	1.290086271	1621.443751	2.375	0.631	4780000000	0.5625	11.47	13.32941927	14143	56.01	82.7			0.1	0.26	-40.26	AC_69C_19m	hypoxic	inside	late July	2017
AC-GL4-59C	20	>2.7	300.99	13.4375	27.99379697	10.097	79.9	6.8	8.85	245.24	1.35	1684	5.215	4.77	6620000000	3.364	11.28	0.681376065	21370	200.55	67.1			10	0.28	-39.35	AC_59C_20m dil 1:100	euxinic	lower boundary	late July	2017
AC-GL4-54C	20.5	>2.7	700.46	6.261134405	19.33512773	9.118467817	-332.3871228	6.830304587	5.20787387	52.95388527	1.36	1703.731296	16.353	0.0649	13800000000	4.9972	11	0.567813387	58520	859.85	73.7			45	0.64	-42.25	AC_54C_20.5m dil 1:100	euxinic	below	late July	2017
AC-GL4-60C	21	>2.7	767.4267604	6.5625	11.86	8.576432172	-381.9201979	6.82	2.036905711	36.3467915	1.369999999	1719.948993	15.499	0.253	9750000000	5.8664	11.57	0.383274037	45478	1209.2	97			3	0.78	-39.83	AC_60C_21m	euxinic	below	late July	2017
AC-GL4-50C	23	>2.7	887.122482	6.623693773	2.089988579	7.785503925	-385.3225324	6.830021184	0.598273892	23.63215543	1.38	1736.367134	1.927	0.0711	5810000000	8.33875	14.52	0.383274037	18548	505.49	208.6			0	0.84	-40.19	AC_50C_23m	euxinic	below	late July	2017
AC-GL4-61C	25	>2.7	1039.720191	6.875	1.450594569	6.776493406	-287.3069473	6.839999311	-0.162940915	-12.09906956	0.717310776	1723.764801	2.046	0.0511	5150000000	9.089278351	15.31	0.383274037	9802	287.03	250.7			0	0.94	-38.92	AC_61C_25m	euxinic	below	late July	2017
