## supplementary separate files for "Particle-associated and free-living microbial assemblages are distinct in a permanently redox-stratified freshwater lake": CohenA_shannondiv.tsv

	shannon
AC-GL3-0-2-1	5.273365624
AC-GL3-0-2-18	5.405021525
AC-GL3-0-2-19	5.667420405
AC-GL3-0-2-3	5.588161669
AC-GL3-0-2-4	5.913562399
AC-GL3-0-2-6	4.19134714
AC-GL3-0-2-7	5.045995309
AC-GL3-0-2-9	5.395109155
AC-GL3-2-7-1	5.11859949
AC-GL3-2-7-18	5.583803352
AC-GL3-2-7-19	5.359789517
AC-GL3-2-7-3	6.798845758
AC-GL3-2-7-4	4.034454847
AC-GL3-2-7-6	4.155622341
AC-GL3-2-7-7	2.648332643
AC-GL3-2-7-9	4.924959965
AC-GL4-102	5.039785874
AC-GL4-102C	4.912460418
AC-GL4-50	5.705731789
AC-GL4-50C	6.072300745
AC-GL4-54	4.666691577
AC-GL4-54C	5.431258262
AC-GL4-59	3.805360886
AC-GL4-59C	5.246783125
AC-GL4-60	3.943390334
AC-GL4-60C	4.686036252
AC-GL4-61	6.022019865
AC-GL4-61C	6.309757608
AC-GL4-69	5.411827348
AC-GL4-69C	4.654989703
AC-GL4-70	5.566883479
AC-GL4-70C	4.342800984
AC-GL4-71	5.471999046
AC-GL4-71C	5.561182513
AC-GL4-73	6.214923503
AC-GL4-73C	6.036548532
